# Computational design of *de novo* integrated domains enables rational control of pathogen effector recognition in plant NLR immune receptors

**DOI:** 10.64898/2026.07.10.737686

**Authors:** Y. Xi, A.H. Bucknell, J.L. Watson, A. Maqbool, J.W. Bennett, I. Goreshnik, D. Vafeados, M. Garcia Sanchez, G. Knight, R. Zdrzałek, C.A. Rodney, I. Saado, C.E. Stone, E.K. Turley, D.S. Yu, A. Gentle, L.S. Ryder, X. Yan, V. Were, J. Heddle, D. Baker, P.M.F. Emmrich, N.J. Talbot, M.J. Banfield, A.R. Bentham

## Abstract

The rapid evolution of plant pathogens poses a persistent threat to global agricultural sustainability, often outpacing the discovery and deployment of natural disease resistance genes. While bioengineering of plant intracellular immune receptors (NLRs) offers a potential solution, developing bespoke immune recognition remains constrained by the laborious characterisation of natural receptors and plant-pathogen interactions. Here, we describe a programmable framework that leverages generative AI protein design tools, RFdiffusion and ProteinMPNN, to design de novo integrated domains (IDs) against diverse pathogen effectors. By integrating these bespoke binders into the modular rice blast Pik-1/Pik-2 NLR receptor chassis, we successfully engineer recognition of a non-cognate virulence factor (effector) from the Panama disease pathogen, *Fusarium oxysporum* f. sp. *cubense* Tropical Race 4. Functional assays in *Nicotiana benthamiana* demonstrate that these de novo domains facilitate specific effector perception and initiate immune signalling, while structural and biophysical analyses confirm that de novo integrated domains maintain high structural fidelity to the initial designs and associate with their targets via the predicted interaction interfaces. Additionally, our findings provide orthogonal evidence for the role of integrated domains in regulation of NLR signalling, demonstrating integration of de novo IDs can either trigger autoactivity or, in some cases, lead to effector-mediated repression of cell death. By decoupling immune perception from natural evolutionary history through deploying AI-designed sensory domains, this work establishes a design-lead framework for generation of programmable plant immune receptors, providing a new avenue for bioengineering crops against emerging pathogens.
