## Supplemental Data 1 for "Computational design of *de novo* integrated domains enables rational control of pathogen effector recognition in plant NLR immune receptors"

### Sheet: Table S5 information
Table S5 Cell death score data

### Sheet: Figure 2C
Treatment	Score	Replicate
Pikm-1_OsHIPP43:HF/Pikp-2:HA+Myc:FoSSP17	1	1
Pikm-1_OsHIPP43:HF/Pikp-2:HA+Myc:FoSSP17	1	1
Pikm-1_OsHIPP43:HF/Pikp-2:HA+Myc:FoSSP17	1	1
Pikm-1_OsHIPP43:HF/Pikp-2:HA+Myc:FoSSP17	1	1
Pikm-1_OsHIPP43:HF/Pikp-2:HA+Myc:FoSSP17	0	1
Pikm-1_OsHIPP43:HF/Pikp-2:HA+Myc:FoSSP17	0	1
Pikm-1_OsHIPP43:HF/Pikp-2:HA+Myc:FoSSP17	1	1
Pikm-1_OsHIPP43:HF/Pikp-2:HA+Myc:FoSSP17	0	1
Pikm-1_OsHIPP43:HF/Pikp-2:HA+Myc:FoSSP17	0	1
Pikm-1_OsHIPP43:HF/Pikp-2:HA+Myc:FoSSP17	0	1
Pikm-1_OsHIPP43:HF/Pikp-2:HA+Myc:FoSSP17	0	1
Pikm-1_OsHIPP43:HF/Pikp-2:HA+Myc:FoSSP17	0	1
Pikm-1_OsHIPP43:HF/Pikp-2:HA+Myc:FoSSP17	1	1
Pikm-1_OsHIPP43:HF/Pikp-2:HA+Myc:FoSSP17	0	1
Pikm-1_OsHIPP43:HF/Pikp-2:HA+Myc:FoSSP17	2	1
Pikm-1_OsHIPP43:HF/Pikp-2:HA+Myc:FoSSP17	0	1
Pikm-1_OsHIPP43:HF/Pikp-2:HA+Myc:FoSSP17	0	1
Pikm-1_OsHIPP43:HF/Pikp-2:HA+Myc:FoSSP17	0	1
Pikm-1_OsHIPP43:HF/Pikp-2:HA+Myc:FoSSP17	0	1
Pikm-1_OsHIPP43:HF/Pikp-2:HA+Myc:FoSSP17	2	1
Pikm-1_OsHIPP43:HF/Pikp-2:HA+Myc:FoSSP17	0	1
Pikm-1_OsHIPP43:HF/Pikp-2:HA+Myc:FoSSP17	0	1
Pikm-1_OsHIPP43:HF/Pikp-2:HA+Myc:FoSSP17	0	1
Pikm-1_OsHIPP43:HF/Pikp-2:HA+Myc:FoSSP17	0	1
Pikm-1_OsHIPP43:HF/Pikp-2:HA+Myc:FoSSP17	0	1
Pikm-1_OsHIPP43:HF/Pikp-2:HA+Myc:FoSSP17	0	1
Pikm-1_OsHIPP43:HF/Pikp-2:HA+Myc:FoSSP17	0	1
Pikm-1_OsHIPP43:HF/Pikp-2:HA+Myc:FoSSP17	1	1
Pikm-1_OsHIPP43:HF/Pikp-2:HA+Myc:FoSSP17	0	1
Pikm-1_OsHIPP43:HF/Pikp-2:HA+Myc:FoSSP17	0	1
Pikm-1_OsHIPP43:HF/Pikp-2:HA+Myc:FoSSP17	0	1
Pikm-1_OsHIPP43:HF/Pikp-2:HA+Myc:FoSSP17	0	1
Pikm-1_OsHIPP43:HF/Pikp-2:HA+Myc:FoSSP17	0	1
Pikm-1_OsHIPP43:HF/Pikp-2:HA+Myc:FoSSP17	0	1
Pikm-1_OsHIPP43:HF/Pikp-2:HA+Myc:FoSSP17	0	1
Pikm-1_OsHIPP43:HF/Pikp-2:HA+Myc:FoSSP17	0	1
Pikm-1_OsHIPP43:HF/Pikp-2:HA+Myc:FoSSP17	0	2
Pikm-1_OsHIPP43:HF/Pikp-2:HA+Myc:FoSSP17	0	2
Pikm-1_OsHIPP43:HF/Pikp-2:HA+Myc:FoSSP17	0	2
Pikm-1_OsHIPP43:HF/Pikp-2:HA+Myc:FoSSP17	0	2
Pikm-1_OsHIPP43:HF/Pikp-2:HA+Myc:FoSSP17	0	2
Pikm-1_OsHIPP43:HF/Pikp-2:HA+Myc:FoSSP17	0	2
Pikm-1_OsHIPP43:HF/Pikp-2:HA+Myc:FoSSP17	0	2
Pikm-1_OsHIPP43:HF/Pikp-2:HA+Myc:FoSSP17	1	2
Pikm-1_OsHIPP43:HF/Pikp-2:HA+Myc:FoSSP17	0	2
Pikm-1_OsHIPP43:HF/Pikp-2:HA+Myc:FoSSP17	0	2
Pikm-1_OsHIPP43:HF/Pikp-2:HA+Myc:FoSSP17	0	2
Pikm-1_OsHIPP43:HF/Pikp-2:HA+Myc:FoSSP17	0	2
Pikm-1_OsHIPP43:HF/Pikp-2:HA+Myc:FoSSP17	0	2
Pikm-1_OsHIPP43:HF/Pikp-2:HA+Myc:FoSSP17	0	2
Pikm-1_OsHIPP43:HF/Pikp-2:HA+Myc:FoSSP17	0	2
Pikm-1_OsHIPP43:HF/Pikp-2:HA+Myc:FoSSP17	0	2
Pikm-1_OsHIPP43:HF/Pikp-2:HA+Myc:FoSSP17	0	2
Pikm-1_OsHIPP43:HF/Pikp-2:HA+Myc:FoSSP17	0	2
Pikm-1_OsHIPP43:HF/Pikp-2:HA+Myc:FoSSP17	1	2
Pikm-1_OsHIPP43:HF/Pikp-2:HA+Myc:FoSSP17	0	2
Pikm-1_OsHIPP43:HF/Pikp-2:HA+Myc:FoSSP17	0	2
Pikm-1_OsHIPP43:HF/Pikp-2:HA+Myc:FoSSP17	0	2
Pikm-1_OsHIPP43:HF/Pikp-2:HA+Myc:FoSSP17	0	2
Pikm-1_OsHIPP43:HF/Pikp-2:HA+Myc:FoSSP17	0	2
Pikm-1_OsHIPP43:HF/Pikp-2:HA+Myc:FoSSP17	0	2
Pikm-1_OsHIPP43:HF/Pikp-2:HA+Myc:FoSSP17	0	2
Pikm-1_OsHIPP43:HF/Pikp-2:HA+Myc:FoSSP17	0	2
Pikm-1_OsHIPP43:HF/Pikp-2:HA+Myc:FoSSP17	0	2
Pikm-1_OsHIPP43:HF/Pikp-2:HA+Myc:FoSSP17	0	2
Pikm-1_OsHIPP43:HF/Pikp-2:HA+Myc:FoSSP17	0	2
Pikm-1_OsHIPP43:HF/Pikp-2:HA+Myc:FoSSP17	0	2
Pikm-1_OsHIPP43:HF/Pikp-2:HA+Myc:FoSSP17	0	2
Pikm-1_OsHIPP43:HF/Pikp-2:HA+Myc:FoSSP17	0	2
Pikm-1_OsHIPP43:HF/Pikp-2:HA+Myc:FoSSP17	0	2
Pikm-1_OsHIPP43:HF/Pikp-2:HA+Myc:FoSSP17	0	2
Pikm-1_OsHIPP43:HF/Pikp-2:HA+Myc:FoSSP17	0	2
Pikm-1_OsHIPP43:HF/Pikp-2:HA+Myc:FoSSP17	0	3
Pikm-1_OsHIPP43:HF/Pikp-2:HA+Myc:FoSSP17	0	3
Pikm-1_OsHIPP43:HF/Pikp-2:HA+Myc:FoSSP17	0	3
Pikm-1_OsHIPP43:HF/Pikp-2:HA+Myc:FoSSP17	0	3
Pikm-1_OsHIPP43:HF/Pikp-2:HA+Myc:FoSSP17	0	3
Pikm-1_OsHIPP43:HF/Pikp-2:HA+Myc:FoSSP17	0	3
Pikm-1_OsHIPP43:HF/Pikp-2:HA+Myc:FoSSP17	0	3
Pikm-1_OsHIPP43:HF/Pikp-2:HA+Myc:FoSSP17	0	3
Pikm-1_OsHIPP43:HF/Pikp-2:HA+Myc:FoSSP17	0	3
Pikm-1_OsHIPP43:HF/Pikp-2:HA+Myc:FoSSP17	0	3
Pikm-1_OsHIPP43:HF/Pikp-2:HA+Myc:FoSSP17	0	3
Pikm-1_OsHIPP43:HF/Pikp-2:HA+Myc:FoSSP17	0	3
Pikm-1_OsHIPP43:HF/Pikp-2:HA+Myc:FoSSP17	0	3
Pikm-1_OsHIPP43:HF/Pikp-2:HA+Myc:FoSSP17	0	3
Pikm-1_OsHIPP43:HF/Pikp-2:HA+Myc:FoSSP17	0	3
Pikm-1_OsHIPP43:HF/Pikp-2:HA+Myc:FoSSP17	0	3
Pikm-1_OsHIPP43:HF/Pikp-2:HA+Myc:FoSSP17	0	3
Pikm-1_OsHIPP43:HF/Pikp-2:HA+Myc:FoSSP17	0	3
Pikm-1_OsHIPP43:HF/Pikp-2:HA+Myc:FoSSP17	0	3
Pikm-1_OsHIPP43:HF/Pikp-2:HA+Myc:FoSSP17	0	3
Pikm-1_OsHIPP43:HF/Pikp-2:HA+Myc:FoSSP17	1	3
Pikm-1_OsHIPP43:HF/Pikp-2:HA+Myc:FoSSP17	0	3
Pikm-1_OsHIPP43:HF/Pikp-2:HA+Myc:FoSSP17	0	3
Pikm-1_OsHIPP43:HF/Pikp-2:HA+Myc:FoSSP17	0	3
Pikm-1_OsHIPP43:HF/Pikp-2:HA+Myc:FoSSP17	1	3
Pikm-1_OsHIPP43:HF/Pikp-2:HA+Myc:FoSSP17	0	3
Pikm-1_OsHIPP43:HF/Pikp-2:HA+Myc:FoSSP17	0	3
Pikm-1_OsHIPP43:HF/Pikp-2:HA+Myc:FoSSP17	0	3
Pikm-1_OsHIPP43:HF/Pikp-2:HA+Myc:FoSSP17	0	3
Pikm-1_OsHIPP43:HF/Pikp-2:HA+Myc:FoSSP17	0	3
Pikm-1_OsHIPP43:HF/Pikp-2:HA+Myc:FoSSP17	0	3
Pikm-1_OsHIPP43:HF/Pikp-2:HA+Myc:FoSSP17	0	3
Pikm-1_OsHIPP43:HF/Pikp-2:HA+Myc:FoSSP17	0	3
Pikm-1_OsHIPP43:HF/Pikp-2:HA+Myc:FoSSP17	0	3
Pikm-1_OsHIPP43:HF/Pikp-2:HA+Myc:FoSSP17	0	3
Pikm-1_OsHIPP43:HF/Pikp-2:HA+Myc:FoSSP17	0	3
Pikm-1_OsHIPP43:HF/Pikp-2:HA+PWL2:Myc	6	1
Pikm-1_OsHIPP43:HF/Pikp-2:HA+PWL2:Myc	6	1
Pikm-1_OsHIPP43:HF/Pikp-2:HA+PWL2:Myc	6	1
Pikm-1_OsHIPP43:HF/Pikp-2:HA+PWL2:Myc	6	1
Pikm-1_OsHIPP43:HF/Pikp-2:HA+PWL2:Myc	6	1
Pikm-1_OsHIPP43:HF/Pikp-2:HA+PWL2:Myc	6	1
Pikm-1_OsHIPP43:HF/Pikp-2:HA+PWL2:Myc	6	1
Pikm-1_OsHIPP43:HF/Pikp-2:HA+PWL2:Myc	6	1
Pikm-1_OsHIPP43:HF/Pikp-2:HA+PWL2:Myc	6	1
Pikm-1_OsHIPP43:HF/Pikp-2:HA+PWL2:Myc	6	1
Pikm-1_OsHIPP43:HF/Pikp-2:HA+PWL2:Myc	6	1
Pikm-1_OsHIPP43:HF/Pikp-2:HA+PWL2:Myc	6	1
Pikm-1_OsHIPP43:HF/Pikp-2:HA+PWL2:Myc	6	1
Pikm-1_OsHIPP43:HF/Pikp-2:HA+PWL2:Myc	6	1
Pikm-1_OsHIPP43:HF/Pikp-2:HA+PWL2:Myc	6	1
Pikm-1_OsHIPP43:HF/Pikp-2:HA+PWL2:Myc	6	1
Pikm-1_OsHIPP43:HF/Pikp-2:HA+PWL2:Myc	6	1
Pikm-1_OsHIPP43:HF/Pikp-2:HA+PWL2:Myc	6	1
Pikm-1_OsHIPP43:HF/Pikp-2:HA+PWL2:Myc	6	1
Pikm-1_OsHIPP43:HF/Pikp-2:HA+PWL2:Myc	6	1
Pikm-1_OsHIPP43:HF/Pikp-2:HA+PWL2:Myc	6	1
Pikm-1_OsHIPP43:HF/Pikp-2:HA+PWL2:Myc	6	1
Pikm-1_OsHIPP43:HF/Pikp-2:HA+PWL2:Myc	6	1
Pikm-1_OsHIPP43:HF/Pikp-2:HA+PWL2:Myc	6	1
Pikm-1_OsHIPP43:HF/Pikp-2:HA+PWL2:Myc	6	1
Pikm-1_OsHIPP43:HF/Pikp-2:HA+PWL2:Myc	6	1
Pikm-1_OsHIPP43:HF/Pikp-2:HA+PWL2:Myc	6	1
Pikm-1_OsHIPP43:HF/Pikp-2:HA+PWL2:Myc	6	1
Pikm-1_OsHIPP43:HF/Pikp-2:HA+PWL2:Myc	6	1
Pikm-1_OsHIPP43:HF/Pikp-2:HA+PWL2:Myc	6	1
Pikm-1_OsHIPP43:HF/Pikp-2:HA+PWL2:Myc	6	1
Pikm-1_OsHIPP43:HF/Pikp-2:HA+PWL2:Myc	6	1
Pikm-1_OsHIPP43:HF/Pikp-2:HA+PWL2:Myc	6	1
Pikm-1_OsHIPP43:HF/Pikp-2:HA+PWL2:Myc	6	1
Pikm-1_OsHIPP43:HF/Pikp-2:HA+PWL2:Myc	6	1
Pikm-1_OsHIPP43:HF/Pikp-2:HA+PWL2:Myc	6	1
Pikm-1_OsHIPP43:HF/Pikp-2:HA+PWL2:Myc	6	2
Pikm-1_OsHIPP43:HF/Pikp-2:HA+PWL2:Myc	6	2
Pikm-1_OsHIPP43:HF/Pikp-2:HA+PWL2:Myc	6	2
Pikm-1_OsHIPP43:HF/Pikp-2:HA+PWL2:Myc	6	2
Pikm-1_OsHIPP43:HF/Pikp-2:HA+PWL2:Myc	6	2
Pikm-1_OsHIPP43:HF/Pikp-2:HA+PWL2:Myc	6	2
Pikm-1_OsHIPP43:HF/Pikp-2:HA+PWL2:Myc	6	2
Pikm-1_OsHIPP43:HF/Pikp-2:HA+PWL2:Myc	6	2
Pikm-1_OsHIPP43:HF/Pikp-2:HA+PWL2:Myc	6	2
Pikm-1_OsHIPP43:HF/Pikp-2:HA+PWL2:Myc	6	2
Pikm-1_OsHIPP43:HF/Pikp-2:HA+PWL2:Myc	6	2
Pikm-1_OsHIPP43:HF/Pikp-2:HA+PWL2:Myc	6	2
Pikm-1_OsHIPP43:HF/Pikp-2:HA+PWL2:Myc	6	2
Pikm-1_OsHIPP43:HF/Pikp-2:HA+PWL2:Myc	6	2
Pikm-1_OsHIPP43:HF/Pikp-2:HA+PWL2:Myc	6	2
Pikm-1_OsHIPP43:HF/Pikp-2:HA+PWL2:Myc	6	2
Pikm-1_OsHIPP43:HF/Pikp-2:HA+PWL2:Myc	6	2
Pikm-1_OsHIPP43:HF/Pikp-2:HA+PWL2:Myc	6	2
Pikm-1_OsHIPP43:HF/Pikp-2:HA+PWL2:Myc	6	2
Pikm-1_OsHIPP43:HF/Pikp-2:HA+PWL2:Myc	6	2
Pikm-1_OsHIPP43:HF/Pikp-2:HA+PWL2:Myc	6	2
Pikm-1_OsHIPP43:HF/Pikp-2:HA+PWL2:Myc	6	2
Pikm-1_OsHIPP43:HF/Pikp-2:HA+PWL2:Myc	6	2
Pikm-1_OsHIPP43:HF/Pikp-2:HA+PWL2:Myc	6	2
Pikm-1_OsHIPP43:HF/Pikp-2:HA+PWL2:Myc	6	2
Pikm-1_OsHIPP43:HF/Pikp-2:HA+PWL2:Myc	6	2
Pikm-1_OsHIPP43:HF/Pikp-2:HA+PWL2:Myc	6	2
Pikm-1_OsHIPP43:HF/Pikp-2:HA+PWL2:Myc	6	2
Pikm-1_OsHIPP43:HF/Pikp-2:HA+PWL2:Myc	6	2
Pikm-1_OsHIPP43:HF/Pikp-2:HA+PWL2:Myc	6	2
Pikm-1_OsHIPP43:HF/Pikp-2:HA+PWL2:Myc	6	2
Pikm-1_OsHIPP43:HF/Pikp-2:HA+PWL2:Myc	6	2
Pikm-1_OsHIPP43:HF/Pikp-2:HA+PWL2:Myc	6	2
Pikm-1_OsHIPP43:HF/Pikp-2:HA+PWL2:Myc	6	2
Pikm-1_OsHIPP43:HF/Pikp-2:HA+PWL2:Myc	6	2
Pikm-1_OsHIPP43:HF/Pikp-2:HA+PWL2:Myc	6	2
Pikm-1_OsHIPP43:HF/Pikp-2:HA+PWL2:Myc	6	3
Pikm-1_OsHIPP43:HF/Pikp-2:HA+PWL2:Myc	6	3
Pikm-1_OsHIPP43:HF/Pikp-2:HA+PWL2:Myc	6	3
Pikm-1_OsHIPP43:HF/Pikp-2:HA+PWL2:Myc	6	3
Pikm-1_OsHIPP43:HF/Pikp-2:HA+PWL2:Myc	6	3
Pikm-1_OsHIPP43:HF/Pikp-2:HA+PWL2:Myc	6	3
Pikm-1_OsHIPP43:HF/Pikp-2:HA+PWL2:Myc	6	3
Pikm-1_OsHIPP43:HF/Pikp-2:HA+PWL2:Myc	6	3
Pikm-1_OsHIPP43:HF/Pikp-2:HA+PWL2:Myc	6	3
Pikm-1_OsHIPP43:HF/Pikp-2:HA+PWL2:Myc	6	3
Pikm-1_OsHIPP43:HF/Pikp-2:HA+PWL2:Myc	6	3
Pikm-1_OsHIPP43:HF/Pikp-2:HA+PWL2:Myc	6	3
Pikm-1_OsHIPP43:HF/Pikp-2:HA+PWL2:Myc	6	3
Pikm-1_OsHIPP43:HF/Pikp-2:HA+PWL2:Myc	6	3
Pikm-1_OsHIPP43:HF/Pikp-2:HA+PWL2:Myc	6	3
Pikm-1_OsHIPP43:HF/Pikp-2:HA+PWL2:Myc	6	3
Pikm-1_OsHIPP43:HF/Pikp-2:HA+PWL2:Myc	6	3
Pikm-1_OsHIPP43:HF/Pikp-2:HA+PWL2:Myc	6	3
Pikm-1_OsHIPP43:HF/Pikp-2:HA+PWL2:Myc	6	3
Pikm-1_OsHIPP43:HF/Pikp-2:HA+PWL2:Myc	6	3
Pikm-1_OsHIPP43:HF/Pikp-2:HA+PWL2:Myc	6	3
Pikm-1_OsHIPP43:HF/Pikp-2:HA+PWL2:Myc	6	3
Pikm-1_OsHIPP43:HF/Pikp-2:HA+PWL2:Myc	6	3
Pikm-1_OsHIPP43:HF/Pikp-2:HA+PWL2:Myc	6	3
Pikm-1_OsHIPP43:HF/Pikp-2:HA+PWL2:Myc	6	3
Pikm-1_OsHIPP43:HF/Pikp-2:HA+PWL2:Myc	6	3
Pikm-1_OsHIPP43:HF/Pikp-2:HA+PWL2:Myc	6	3
Pikm-1_OsHIPP43:HF/Pikp-2:HA+PWL2:Myc	6	3
Pikm-1_OsHIPP43:HF/Pikp-2:HA+PWL2:Myc	6	3
Pikm-1_OsHIPP43:HF/Pikp-2:HA+PWL2:Myc	6	3
Pikm-1_OsHIPP43:HF/Pikp-2:HA+PWL2:Myc	6	3
Pikm-1_OsHIPP43:HF/Pikp-2:HA+PWL2:Myc	6	3
Pikm-1_OsHIPP43:HF/Pikp-2:HA+PWL2:Myc	6	3
Pikm-1_OsHIPP43:HF/Pikp-2:HA+PWL2:Myc	6	3
Pikm-1_OsHIPP43:HF/Pikp-2:HA+PWL2:Myc	6	3
Pikm-1_OsHIPP43:HF/Pikp-2:HA+PWL2:Myc	6	3
Pikm-1_Fobinder1:HF/Pikp-2:HA+EV	0	1
Pikm-1_Fobinder1:HF/Pikp-2:HA+EV	0	1
Pikm-1_Fobinder1:HF/Pikp-2:HA+EV	0	1
Pikm-1_Fobinder1:HF/Pikp-2:HA+EV	0	1
Pikm-1_Fobinder1:HF/Pikp-2:HA+EV	0	1
Pikm-1_Fobinder1:HF/Pikp-2:HA+EV	0	1
Pikm-1_Fobinder1:HF/Pikp-2:HA+EV	0	2
Pikm-1_Fobinder1:HF/Pikp-2:HA+EV	0	2
Pikm-1_Fobinder1:HF/Pikp-2:HA+EV	1	2
Pikm-1_Fobinder1:HF/Pikp-2:HA+EV	1	2
Pikm-1_Fobinder1:HF/Pikp-2:HA+EV	0	2
Pikm-1_Fobinder1:HF/Pikp-2:HA+EV	0	2
Pikm-1_Fobinder1:HF/Pikp-2:HA+EV	0	3
Pikm-1_Fobinder1:HF/Pikp-2:HA+EV	0	3
Pikm-1_Fobinder1:HF/Pikp-2:HA+EV	0	3
Pikm-1_Fobinder1:HF/Pikp-2:HA+EV	0	3
Pikm-1_Fobinder1:HF/Pikp-2:HA+EV	0	3
Pikm-1_Fobinder1:HF/Pikp-2:HA+EV	0	3
Pikm-1_Fobinder1:HF/Pikp-2:HA+Myc:FoSSP17	0	1
Pikm-1_Fobinder1:HF/Pikp-2:HA+Myc:FoSSP17	1	1
Pikm-1_Fobinder1:HF/Pikp-2:HA+Myc:FoSSP17	2	1
Pikm-1_Fobinder1:HF/Pikp-2:HA+Myc:FoSSP17	2	1
Pikm-1_Fobinder1:HF/Pikp-2:HA+Myc:FoSSP17	1	1
Pikm-1_Fobinder1:HF/Pikp-2:HA+Myc:FoSSP17	0	1
Pikm-1_Fobinder1:HF/Pikp-2:HA+Myc:FoSSP17	2	2
Pikm-1_Fobinder1:HF/Pikp-2:HA+Myc:FoSSP17	1	2
Pikm-1_Fobinder1:HF/Pikp-2:HA+Myc:FoSSP17	3	2
Pikm-1_Fobinder1:HF/Pikp-2:HA+Myc:FoSSP17	2	2
Pikm-1_Fobinder1:HF/Pikp-2:HA+Myc:FoSSP17	2	2
Pikm-1_Fobinder1:HF/Pikp-2:HA+Myc:FoSSP17	1	2
Pikm-1_Fobinder1:HF/Pikp-2:HA+Myc:FoSSP17	2	3
Pikm-1_Fobinder1:HF/Pikp-2:HA+Myc:FoSSP17	1	3
Pikm-1_Fobinder1:HF/Pikp-2:HA+Myc:FoSSP17	2	3
Pikm-1_Fobinder1:HF/Pikp-2:HA+Myc:FoSSP17	1	3
Pikm-1_Fobinder1:HF/Pikp-2:HA+Myc:FoSSP17	2	3
Pikm-1_Fobinder1:HF/Pikp-2:HA+Myc:FoSSP17	1	3
Pikm-1_Fobinder2:HF/Pikp-2:HA+EV	3	1
Pikm-1_Fobinder2:HF/Pikp-2:HA+EV	3	1
Pikm-1_Fobinder2:HF/Pikp-2:HA+EV	3	1
Pikm-1_Fobinder2:HF/Pikp-2:HA+EV	4	1
Pikm-1_Fobinder2:HF/Pikp-2:HA+EV	2	1
Pikm-1_Fobinder2:HF/Pikp-2:HA+EV	4	1
Pikm-1_Fobinder2:HF/Pikp-2:HA+EV	4	2
Pikm-1_Fobinder2:HF/Pikp-2:HA+EV	3	2
Pikm-1_Fobinder2:HF/Pikp-2:HA+EV	4	2
Pikm-1_Fobinder2:HF/Pikp-2:HA+EV	4	2
Pikm-1_Fobinder2:HF/Pikp-2:HA+EV	4	2
Pikm-1_Fobinder2:HF/Pikp-2:HA+EV	4	2
Pikm-1_Fobinder2:HF/Pikp-2:HA+EV	3	3
Pikm-1_Fobinder2:HF/Pikp-2:HA+EV	3	3
Pikm-1_Fobinder2:HF/Pikp-2:HA+EV	3	3
Pikm-1_Fobinder2:HF/Pikp-2:HA+EV	3	3
Pikm-1_Fobinder2:HF/Pikp-2:HA+EV	2	3
Pikm-1_Fobinder2:HF/Pikp-2:HA+EV	2	3
Pikm-1_Fobinder2:HF/Pikp-2:HA+Myc:FoSSP17	5	1
Pikm-1_Fobinder2:HF/Pikp-2:HA+Myc:FoSSP17	6	1
Pikm-1_Fobinder2:HF/Pikp-2:HA+Myc:FoSSP17	6	1
Pikm-1_Fobinder2:HF/Pikp-2:HA+Myc:FoSSP17	6	1
Pikm-1_Fobinder2:HF/Pikp-2:HA+Myc:FoSSP17	6	1
Pikm-1_Fobinder2:HF/Pikp-2:HA+Myc:FoSSP17	6	1
Pikm-1_Fobinder2:HF/Pikp-2:HA+Myc:FoSSP17	6	2
Pikm-1_Fobinder2:HF/Pikp-2:HA+Myc:FoSSP17	6	2
Pikm-1_Fobinder2:HF/Pikp-2:HA+Myc:FoSSP17	6	2
Pikm-1_Fobinder2:HF/Pikp-2:HA+Myc:FoSSP17	6	2
Pikm-1_Fobinder2:HF/Pikp-2:HA+Myc:FoSSP17	6	2
Pikm-1_Fobinder2:HF/Pikp-2:HA+Myc:FoSSP17	6	2
Pikm-1_Fobinder2:HF/Pikp-2:HA+Myc:FoSSP17	6	3
Pikm-1_Fobinder2:HF/Pikp-2:HA+Myc:FoSSP17	6	3
Pikm-1_Fobinder2:HF/Pikp-2:HA+Myc:FoSSP17	6	3
Pikm-1_Fobinder2:HF/Pikp-2:HA+Myc:FoSSP17	6	3
Pikm-1_Fobinder2:HF/Pikp-2:HA+Myc:FoSSP17	6	3
Pikm-1_Fobinder2:HF/Pikp-2:HA+Myc:FoSSP17	6	3
Pikm-1_Fobinder3:HF/Pikp-2:HA+EV	1	1
Pikm-1_Fobinder3:HF/Pikp-2:HA+EV	2	1
Pikm-1_Fobinder3:HF/Pikp-2:HA+EV	2	1
Pikm-1_Fobinder3:HF/Pikp-2:HA+EV	2	1
Pikm-1_Fobinder3:HF/Pikp-2:HA+EV	2	1
Pikm-1_Fobinder3:HF/Pikp-2:HA+EV	1	1
Pikm-1_Fobinder3:HF/Pikp-2:HA+EV	2	2
Pikm-1_Fobinder3:HF/Pikp-2:HA+EV	1	2
Pikm-1_Fobinder3:HF/Pikp-2:HA+EV	1	2
Pikm-1_Fobinder3:HF/Pikp-2:HA+EV	1	2
Pikm-1_Fobinder3:HF/Pikp-2:HA+EV	2	2
Pikm-1_Fobinder3:HF/Pikp-2:HA+EV	1	2
Pikm-1_Fobinder3:HF/Pikp-2:HA+EV	3	3
Pikm-1_Fobinder3:HF/Pikp-2:HA+EV	2	3
Pikm-1_Fobinder3:HF/Pikp-2:HA+EV	0	3
Pikm-1_Fobinder3:HF/Pikp-2:HA+EV	2	3
Pikm-1_Fobinder3:HF/Pikp-2:HA+EV	1	3
Pikm-1_Fobinder3:HF/Pikp-2:HA+EV	1	3
Pikm-1_Fobinder3:HF/Pikp-2:HA+Myc:FoSSP17	5	1
Pikm-1_Fobinder3:HF/Pikp-2:HA+Myc:FoSSP17	4	1
Pikm-1_Fobinder3:HF/Pikp-2:HA+Myc:FoSSP17	5	1
Pikm-1_Fobinder3:HF/Pikp-2:HA+Myc:FoSSP17	4	1
Pikm-1_Fobinder3:HF/Pikp-2:HA+Myc:FoSSP17	3	1
Pikm-1_Fobinder3:HF/Pikp-2:HA+Myc:FoSSP17	4	1
Pikm-1_Fobinder3:HF/Pikp-2:HA+Myc:FoSSP17	5	2
Pikm-1_Fobinder3:HF/Pikp-2:HA+Myc:FoSSP17	5	2
Pikm-1_Fobinder3:HF/Pikp-2:HA+Myc:FoSSP17	5	2
Pikm-1_Fobinder3:HF/Pikp-2:HA+Myc:FoSSP17	4	2
Pikm-1_Fobinder3:HF/Pikp-2:HA+Myc:FoSSP17	6	2
Pikm-1_Fobinder3:HF/Pikp-2:HA+Myc:FoSSP17	6	2
Pikm-1_Fobinder3:HF/Pikp-2:HA+Myc:FoSSP17	6	3
Pikm-1_Fobinder3:HF/Pikp-2:HA+Myc:FoSSP17	6	3
Pikm-1_Fobinder3:HF/Pikp-2:HA+Myc:FoSSP17	6	3
Pikm-1_Fobinder3:HF/Pikp-2:HA+Myc:FoSSP17	6	3
Pikm-1_Fobinder3:HF/Pikp-2:HA+Myc:FoSSP17	4	3
Pikm-1_Fobinder3:HF/Pikp-2:HA+Myc:FoSSP17	4	3
Pikm-1_Fobinder4:HF/Pikp-2:HA+EV	0	1
Pikm-1_Fobinder4:HF/Pikp-2:HA+EV	0	1
Pikm-1_Fobinder4:HF/Pikp-2:HA+EV	0	1
Pikm-1_Fobinder4:HF/Pikp-2:HA+EV	0	1
Pikm-1_Fobinder4:HF/Pikp-2:HA+EV	0	1
Pikm-1_Fobinder4:HF/Pikp-2:HA+EV	0	1
Pikm-1_Fobinder4:HF/Pikp-2:HA+EV	0	2
Pikm-1_Fobinder4:HF/Pikp-2:HA+EV	0	2
Pikm-1_Fobinder4:HF/Pikp-2:HA+EV	0	2
Pikm-1_Fobinder4:HF/Pikp-2:HA+EV	0	2
Pikm-1_Fobinder4:HF/Pikp-2:HA+EV	0	2
Pikm-1_Fobinder4:HF/Pikp-2:HA+EV	0	2
Pikm-1_Fobinder4:HF/Pikp-2:HA+EV	0	3
Pikm-1_Fobinder4:HF/Pikp-2:HA+EV	0	3
Pikm-1_Fobinder4:HF/Pikp-2:HA+EV	0	3
Pikm-1_Fobinder4:HF/Pikp-2:HA+EV	0	3
Pikm-1_Fobinder4:HF/Pikp-2:HA+EV	0	3
Pikm-1_Fobinder4:HF/Pikp-2:HA+EV	0	3
Pikm-1_Fobinder4:HF/Pikp-2:HA+Myc:FoSSP17	4	1
Pikm-1_Fobinder4:HF/Pikp-2:HA+Myc:FoSSP17	4	1
Pikm-1_Fobinder4:HF/Pikp-2:HA+Myc:FoSSP17	5	1
Pikm-1_Fobinder4:HF/Pikp-2:HA+Myc:FoSSP17	6	1
Pikm-1_Fobinder4:HF/Pikp-2:HA+Myc:FoSSP17	6	1
Pikm-1_Fobinder4:HF/Pikp-2:HA+Myc:FoSSP17	5	1
Pikm-1_Fobinder4:HF/Pikp-2:HA+Myc:FoSSP17	4	2
Pikm-1_Fobinder4:HF/Pikp-2:HA+Myc:FoSSP17	2	2
Pikm-1_Fobinder4:HF/Pikp-2:HA+Myc:FoSSP17	6	2
Pikm-1_Fobinder4:HF/Pikp-2:HA+Myc:FoSSP17	6	2
Pikm-1_Fobinder4:HF/Pikp-2:HA+Myc:FoSSP17	5	2
Pikm-1_Fobinder4:HF/Pikp-2:HA+Myc:FoSSP17	4	2
Pikm-1_Fobinder4:HF/Pikp-2:HA+Myc:FoSSP17	5	3
Pikm-1_Fobinder4:HF/Pikp-2:HA+Myc:FoSSP17	5	3
Pikm-1_Fobinder4:HF/Pikp-2:HA+Myc:FoSSP17	5	3
Pikm-1_Fobinder4:HF/Pikp-2:HA+Myc:FoSSP17	5	3
Pikm-1_Fobinder4:HF/Pikp-2:HA+Myc:FoSSP17	4	3
Pikm-1_Fobinder4:HF/Pikp-2:HA+Myc:FoSSP17	5	3
Pikm-1_Fobinder5:HF/Pikp-2:HA+EV	5	1
Pikm-1_Fobinder5:HF/Pikp-2:HA+EV	6	1
Pikm-1_Fobinder5:HF/Pikp-2:HA+EV	6	1
Pikm-1_Fobinder5:HF/Pikp-2:HA+EV	6	1
Pikm-1_Fobinder5:HF/Pikp-2:HA+EV	6	1
Pikm-1_Fobinder5:HF/Pikp-2:HA+EV	6	1
Pikm-1_Fobinder5:HF/Pikp-2:HA+EV	6	2
Pikm-1_Fobinder5:HF/Pikp-2:HA+EV	6	2
Pikm-1_Fobinder5:HF/Pikp-2:HA+EV	6	2
Pikm-1_Fobinder5:HF/Pikp-2:HA+EV	6	2
Pikm-1_Fobinder5:HF/Pikp-2:HA+EV	6	2
Pikm-1_Fobinder5:HF/Pikp-2:HA+EV	6	2
Pikm-1_Fobinder5:HF/Pikp-2:HA+EV	6	3
Pikm-1_Fobinder5:HF/Pikp-2:HA+EV	6	3
Pikm-1_Fobinder5:HF/Pikp-2:HA+EV	6	3
Pikm-1_Fobinder5:HF/Pikp-2:HA+EV	5	3
Pikm-1_Fobinder5:HF/Pikp-2:HA+EV	6	3
Pikm-1_Fobinder5:HF/Pikp-2:HA+EV	6	3
Pikm-1_Fobinder5:HF/Pikp-2:HA+Myc:FoSSP17	0	1
Pikm-1_Fobinder5:HF/Pikp-2:HA+Myc:FoSSP17	0	1
Pikm-1_Fobinder5:HF/Pikp-2:HA+Myc:FoSSP17	0	1
Pikm-1_Fobinder5:HF/Pikp-2:HA+Myc:FoSSP17	0	1
Pikm-1_Fobinder5:HF/Pikp-2:HA+Myc:FoSSP17	0	1
Pikm-1_Fobinder5:HF/Pikp-2:HA+Myc:FoSSP17	0	1
Pikm-1_Fobinder5:HF/Pikp-2:HA+Myc:FoSSP17	0	2
Pikm-1_Fobinder5:HF/Pikp-2:HA+Myc:FoSSP17	0	2
Pikm-1_Fobinder5:HF/Pikp-2:HA+Myc:FoSSP17	0	2
Pikm-1_Fobinder5:HF/Pikp-2:HA+Myc:FoSSP17	0	2
Pikm-1_Fobinder5:HF/Pikp-2:HA+Myc:FoSSP17	0	2
Pikm-1_Fobinder5:HF/Pikp-2:HA+Myc:FoSSP17	0	2
Pikm-1_Fobinder5:HF/Pikp-2:HA+Myc:FoSSP17	0	3
Pikm-1_Fobinder5:HF/Pikp-2:HA+Myc:FoSSP17	0	3
Pikm-1_Fobinder5:HF/Pikp-2:HA+Myc:FoSSP17	0	3
Pikm-1_Fobinder5:HF/Pikp-2:HA+Myc:FoSSP17	0	3
Pikm-1_Fobinder5:HF/Pikp-2:HA+Myc:FoSSP17	0	3
Pikm-1_Fobinder5:HF/Pikp-2:HA+Myc:FoSSP17	0	3
Pikm-1_Fobinder6:HF/Pikp-2:HA+EV	5	1
Pikm-1_Fobinder6:HF/Pikp-2:HA+EV	4	1
Pikm-1_Fobinder6:HF/Pikp-2:HA+EV	6	1
Pikm-1_Fobinder6:HF/Pikp-2:HA+EV	6	1
Pikm-1_Fobinder6:HF/Pikp-2:HA+EV	5	1
Pikm-1_Fobinder6:HF/Pikp-2:HA+EV	6	1
Pikm-1_Fobinder6:HF/Pikp-2:HA+EV	5	2
Pikm-1_Fobinder6:HF/Pikp-2:HA+EV	5	2
Pikm-1_Fobinder6:HF/Pikp-2:HA+EV	4	2
Pikm-1_Fobinder6:HF/Pikp-2:HA+EV	6	2
Pikm-1_Fobinder6:HF/Pikp-2:HA+EV	5	2
Pikm-1_Fobinder6:HF/Pikp-2:HA+EV	3	2
Pikm-1_Fobinder6:HF/Pikp-2:HA+EV	4	3
Pikm-1_Fobinder6:HF/Pikp-2:HA+EV	5	3
Pikm-1_Fobinder6:HF/Pikp-2:HA+EV	6	3
Pikm-1_Fobinder6:HF/Pikp-2:HA+EV	5	3
Pikm-1_Fobinder6:HF/Pikp-2:HA+EV	6	3
Pikm-1_Fobinder6:HF/Pikp-2:HA+EV	6	3
Pikm-1_Fobinder6:HF/Pikp-2:HA+Myc:FoSSP17	0	1
Pikm-1_Fobinder6:HF/Pikp-2:HA+Myc:FoSSP17	0	1
Pikm-1_Fobinder6:HF/Pikp-2:HA+Myc:FoSSP17	0	1
Pikm-1_Fobinder6:HF/Pikp-2:HA+Myc:FoSSP17	0	1
Pikm-1_Fobinder6:HF/Pikp-2:HA+Myc:FoSSP17	0	1
Pikm-1_Fobinder6:HF/Pikp-2:HA+Myc:FoSSP17	0	1
Pikm-1_Fobinder6:HF/Pikp-2:HA+Myc:FoSSP17	0	2
Pikm-1_Fobinder6:HF/Pikp-2:HA+Myc:FoSSP17	0	2
Pikm-1_Fobinder6:HF/Pikp-2:HA+Myc:FoSSP17	0	2
Pikm-1_Fobinder6:HF/Pikp-2:HA+Myc:FoSSP17	0	2
Pikm-1_Fobinder6:HF/Pikp-2:HA+Myc:FoSSP17	0	2
Pikm-1_Fobinder6:HF/Pikp-2:HA+Myc:FoSSP17	0	2
Pikm-1_Fobinder6:HF/Pikp-2:HA+Myc:FoSSP17	0	3
Pikm-1_Fobinder6:HF/Pikp-2:HA+Myc:FoSSP17	0	3
Pikm-1_Fobinder6:HF/Pikp-2:HA+Myc:FoSSP17	0	3
Pikm-1_Fobinder6:HF/Pikp-2:HA+Myc:FoSSP17	0	3
Pikm-1_Fobinder6:HF/Pikp-2:HA+Myc:FoSSP17	0	3
Pikm-1_Fobinder6:HF/Pikp-2:HA+Myc:FoSSP17	0	3
Pikm-1_Fobinder7:HF/Pikp-2:HA+EV	4	1
Pikm-1_Fobinder7:HF/Pikp-2:HA+EV	3	1
Pikm-1_Fobinder7:HF/Pikp-2:HA+EV	3	1
Pikm-1_Fobinder7:HF/Pikp-2:HA+EV	3	1
Pikm-1_Fobinder7:HF/Pikp-2:HA+EV	3	1
Pikm-1_Fobinder7:HF/Pikp-2:HA+EV	3	1
Pikm-1_Fobinder7:HF/Pikp-2:HA+EV	4	2
Pikm-1_Fobinder7:HF/Pikp-2:HA+EV	4	2
Pikm-1_Fobinder7:HF/Pikp-2:HA+EV	4	2
Pikm-1_Fobinder7:HF/Pikp-2:HA+EV	3	2
Pikm-1_Fobinder7:HF/Pikp-2:HA+EV	3	2
Pikm-1_Fobinder7:HF/Pikp-2:HA+EV	3	2
Pikm-1_Fobinder7:HF/Pikp-2:HA+EV	4	3
Pikm-1_Fobinder7:HF/Pikp-2:HA+EV	3	3
Pikm-1_Fobinder7:HF/Pikp-2:HA+EV	3	3
Pikm-1_Fobinder7:HF/Pikp-2:HA+EV	3	3
Pikm-1_Fobinder7:HF/Pikp-2:HA+EV	4	3
Pikm-1_Fobinder7:HF/Pikp-2:HA+EV	4	3
Pikm-1_Fobinder7:HF/Pikp-2:HA+Myc:FoSSP17	1	1
Pikm-1_Fobinder7:HF/Pikp-2:HA+Myc:FoSSP17	0	1
Pikm-1_Fobinder7:HF/Pikp-2:HA+Myc:FoSSP17	0	1
Pikm-1_Fobinder7:HF/Pikp-2:HA+Myc:FoSSP17	0	1
Pikm-1_Fobinder7:HF/Pikp-2:HA+Myc:FoSSP17	0	1
Pikm-1_Fobinder7:HF/Pikp-2:HA+Myc:FoSSP17	0	1
Pikm-1_Fobinder7:HF/Pikp-2:HA+Myc:FoSSP17	1	2
Pikm-1_Fobinder7:HF/Pikp-2:HA+Myc:FoSSP17	1	2
Pikm-1_Fobinder7:HF/Pikp-2:HA+Myc:FoSSP17	0	2
Pikm-1_Fobinder7:HF/Pikp-2:HA+Myc:FoSSP17	0	2
Pikm-1_Fobinder7:HF/Pikp-2:HA+Myc:FoSSP17	0	2
Pikm-1_Fobinder7:HF/Pikp-2:HA+Myc:FoSSP17	0	2
Pikm-1_Fobinder7:HF/Pikp-2:HA+Myc:FoSSP17	0	3
Pikm-1_Fobinder7:HF/Pikp-2:HA+Myc:FoSSP17	0	3
Pikm-1_Fobinder7:HF/Pikp-2:HA+Myc:FoSSP17	0	3
Pikm-1_Fobinder7:HF/Pikp-2:HA+Myc:FoSSP17	0	3
Pikm-1_Fobinder7:HF/Pikp-2:HA+Myc:FoSSP17	0	3
Pikm-1_Fobinder7:HF/Pikp-2:HA+Myc:FoSSP17	0	3
Pikm-1_Fobinder8:HF/Pikp-2:HA+EV	5	1
Pikm-1_Fobinder8:HF/Pikp-2:HA+EV	5	1
Pikm-1_Fobinder8:HF/Pikp-2:HA+EV	3	1
Pikm-1_Fobinder8:HF/Pikp-2:HA+EV	5	1
Pikm-1_Fobinder8:HF/Pikp-2:HA+EV	4	1
Pikm-1_Fobinder8:HF/Pikp-2:HA+EV	4	1
Pikm-1_Fobinder8:HF/Pikp-2:HA+EV	5	2
Pikm-1_Fobinder8:HF/Pikp-2:HA+EV	5	2
Pikm-1_Fobinder8:HF/Pikp-2:HA+EV	5	2
Pikm-1_Fobinder8:HF/Pikp-2:HA+EV	4	2
Pikm-1_Fobinder8:HF/Pikp-2:HA+EV	6	2
Pikm-1_Fobinder8:HF/Pikp-2:HA+EV	6	2
Pikm-1_Fobinder8:HF/Pikp-2:HA+EV	6	3
Pikm-1_Fobinder8:HF/Pikp-2:HA+EV	5	3
Pikm-1_Fobinder8:HF/Pikp-2:HA+EV	6	3
Pikm-1_Fobinder8:HF/Pikp-2:HA+EV	6	3
Pikm-1_Fobinder8:HF/Pikp-2:HA+EV	4	3
Pikm-1_Fobinder8:HF/Pikp-2:HA+EV	4	3
Pikm-1_Fobinder8:HF/Pikp-2:HA+Myc:FoSSP17	0	1
Pikm-1_Fobinder8:HF/Pikp-2:HA+Myc:FoSSP17	1	1
Pikm-1_Fobinder8:HF/Pikp-2:HA+Myc:FoSSP17	1	1
Pikm-1_Fobinder8:HF/Pikp-2:HA+Myc:FoSSP17	1	1
Pikm-1_Fobinder8:HF/Pikp-2:HA+Myc:FoSSP17	1	1
Pikm-1_Fobinder8:HF/Pikp-2:HA+Myc:FoSSP17	0	1
Pikm-1_Fobinder8:HF/Pikp-2:HA+Myc:FoSSP17	1	2
Pikm-1_Fobinder8:HF/Pikp-2:HA+Myc:FoSSP17	0	2
Pikm-1_Fobinder8:HF/Pikp-2:HA+Myc:FoSSP17	1	2
Pikm-1_Fobinder8:HF/Pikp-2:HA+Myc:FoSSP17	1	2
Pikm-1_Fobinder8:HF/Pikp-2:HA+Myc:FoSSP17	0	2
Pikm-1_Fobinder8:HF/Pikp-2:HA+Myc:FoSSP17	0	2
Pikm-1_Fobinder8:HF/Pikp-2:HA+Myc:FoSSP17	0	3
Pikm-1_Fobinder8:HF/Pikp-2:HA+Myc:FoSSP17	0	3
Pikm-1_Fobinder8:HF/Pikp-2:HA+Myc:FoSSP17	0	3
Pikm-1_Fobinder8:HF/Pikp-2:HA+Myc:FoSSP17	0	3
Pikm-1_Fobinder8:HF/Pikp-2:HA+Myc:FoSSP17	0	3
Pikm-1_Fobinder8:HF/Pikp-2:HA+Myc:FoSSP17	0	3
Pikm-1_Fobinder9:HF/Pikp-2:HA+EV	0	1
Pikm-1_Fobinder9:HF/Pikp-2:HA+EV	0	1
Pikm-1_Fobinder9:HF/Pikp-2:HA+EV	0	1
Pikm-1_Fobinder9:HF/Pikp-2:HA+EV	0	1
Pikm-1_Fobinder9:HF/Pikp-2:HA+EV	0	1
Pikm-1_Fobinder9:HF/Pikp-2:HA+EV	0	1
Pikm-1_Fobinder9:HF/Pikp-2:HA+EV	0	2
Pikm-1_Fobinder9:HF/Pikp-2:HA+EV	0	2
Pikm-1_Fobinder9:HF/Pikp-2:HA+EV	0	2
Pikm-1_Fobinder9:HF/Pikp-2:HA+EV	0	2
Pikm-1_Fobinder9:HF/Pikp-2:HA+EV	0	2
Pikm-1_Fobinder9:HF/Pikp-2:HA+EV	0	2
Pikm-1_Fobinder9:HF/Pikp-2:HA+EV	0	3
Pikm-1_Fobinder9:HF/Pikp-2:HA+EV	0	3
Pikm-1_Fobinder9:HF/Pikp-2:HA+EV	0	3
Pikm-1_Fobinder9:HF/Pikp-2:HA+EV	0	3
Pikm-1_Fobinder9:HF/Pikp-2:HA+EV	0	3
Pikm-1_Fobinder9:HF/Pikp-2:HA+EV	0	3
Pikm-1_Fobinder9:HF/Pikp-2:HA+Myc:FoSSP17	0	1
Pikm-1_Fobinder9:HF/Pikp-2:HA+Myc:FoSSP17	0	1
Pikm-1_Fobinder9:HF/Pikp-2:HA+Myc:FoSSP17	0	1
Pikm-1_Fobinder9:HF/Pikp-2:HA+Myc:FoSSP17	0	1
Pikm-1_Fobinder9:HF/Pikp-2:HA+Myc:FoSSP17	0	1
Pikm-1_Fobinder9:HF/Pikp-2:HA+Myc:FoSSP17	0	1
Pikm-1_Fobinder9:HF/Pikp-2:HA+Myc:FoSSP17	0	2
Pikm-1_Fobinder9:HF/Pikp-2:HA+Myc:FoSSP17	0	2
Pikm-1_Fobinder9:HF/Pikp-2:HA+Myc:FoSSP17	0	2
Pikm-1_Fobinder9:HF/Pikp-2:HA+Myc:FoSSP17	0	2
Pikm-1_Fobinder9:HF/Pikp-2:HA+Myc:FoSSP17	0	2
Pikm-1_Fobinder9:HF/Pikp-2:HA+Myc:FoSSP17	0	2
Pikm-1_Fobinder9:HF/Pikp-2:HA+Myc:FoSSP17	0	3
Pikm-1_Fobinder9:HF/Pikp-2:HA+Myc:FoSSP17	0	3
Pikm-1_Fobinder9:HF/Pikp-2:HA+Myc:FoSSP17	0	3
Pikm-1_Fobinder9:HF/Pikp-2:HA+Myc:FoSSP17	0	3
Pikm-1_Fobinder9:HF/Pikp-2:HA+Myc:FoSSP17	0	3
Pikm-1_Fobinder9:HF/Pikp-2:HA+Myc:FoSSP17	0	3
Pikm-1_Fobinder10:HF/Pikp-2:HA+EV	0	1
Pikm-1_Fobinder10:HF/Pikp-2:HA+EV	0	1
Pikm-1_Fobinder10:HF/Pikp-2:HA+EV	0	1
Pikm-1_Fobinder10:HF/Pikp-2:HA+EV	0	1
Pikm-1_Fobinder10:HF/Pikp-2:HA+EV	0	1
Pikm-1_Fobinder10:HF/Pikp-2:HA+EV	0	1
Pikm-1_Fobinder10:HF/Pikp-2:HA+EV	0	2
Pikm-1_Fobinder10:HF/Pikp-2:HA+EV	0	2
Pikm-1_Fobinder10:HF/Pikp-2:HA+EV	0	2
Pikm-1_Fobinder10:HF/Pikp-2:HA+EV	0	2
Pikm-1_Fobinder10:HF/Pikp-2:HA+EV	0	2
Pikm-1_Fobinder10:HF/Pikp-2:HA+EV	0	2
Pikm-1_Fobinder10:HF/Pikp-2:HA+EV	0	3
Pikm-1_Fobinder10:HF/Pikp-2:HA+EV	0	3
Pikm-1_Fobinder10:HF/Pikp-2:HA+EV	0	3
Pikm-1_Fobinder10:HF/Pikp-2:HA+EV	0	3
Pikm-1_Fobinder10:HF/Pikp-2:HA+EV	0	3
Pikm-1_Fobinder10:HF/Pikp-2:HA+EV	0	3
Pikm-1_Fobinder10:HF/Pikp-2:HA+Myc:FoSSP17	0	1
Pikm-1_Fobinder10:HF/Pikp-2:HA+Myc:FoSSP17	0	1
Pikm-1_Fobinder10:HF/Pikp-2:HA+Myc:FoSSP17	0	1
Pikm-1_Fobinder10:HF/Pikp-2:HA+Myc:FoSSP17	0	1
Pikm-1_Fobinder10:HF/Pikp-2:HA+Myc:FoSSP17	0	1
Pikm-1_Fobinder10:HF/Pikp-2:HA+Myc:FoSSP17	0	1
Pikm-1_Fobinder10:HF/Pikp-2:HA+Myc:FoSSP17	0	2
Pikm-1_Fobinder10:HF/Pikp-2:HA+Myc:FoSSP17	0	2
Pikm-1_Fobinder10:HF/Pikp-2:HA+Myc:FoSSP17	0	2
Pikm-1_Fobinder10:HF/Pikp-2:HA+Myc:FoSSP17	0	2
Pikm-1_Fobinder10:HF/Pikp-2:HA+Myc:FoSSP17	0	2
Pikm-1_Fobinder10:HF/Pikp-2:HA+Myc:FoSSP17	0	2
Pikm-1_Fobinder10:HF/Pikp-2:HA+Myc:FoSSP17	0	3
Pikm-1_Fobinder10:HF/Pikp-2:HA+Myc:FoSSP17	0	3
Pikm-1_Fobinder10:HF/Pikp-2:HA+Myc:FoSSP17	0	3
Pikm-1_Fobinder10:HF/Pikp-2:HA+Myc:FoSSP17	0	3
Pikm-1_Fobinder10:HF/Pikp-2:HA+Myc:FoSSP17	0	3
Pikm-1_Fobinder10:HF/Pikp-2:HA+Myc:FoSSP17	0	3
Pikm-1_Fobinder11:HF/Pikp-2:HA+EV	6	1
Pikm-1_Fobinder11:HF/Pikp-2:HA+EV	6	1
Pikm-1_Fobinder11:HF/Pikp-2:HA+EV	6	1
Pikm-1_Fobinder11:HF/Pikp-2:HA+EV	6	1
Pikm-1_Fobinder11:HF/Pikp-2:HA+EV	6	1
Pikm-1_Fobinder11:HF/Pikp-2:HA+EV	6	1
Pikm-1_Fobinder11:HF/Pikp-2:HA+EV	6	2
Pikm-1_Fobinder11:HF/Pikp-2:HA+EV	5	2
Pikm-1_Fobinder11:HF/Pikp-2:HA+EV	6	2
Pikm-1_Fobinder11:HF/Pikp-2:HA+EV	6	2
Pikm-1_Fobinder11:HF/Pikp-2:HA+EV	6	2
Pikm-1_Fobinder11:HF/Pikp-2:HA+EV	6	2
Pikm-1_Fobinder11:HF/Pikp-2:HA+EV	6	3
Pikm-1_Fobinder11:HF/Pikp-2:HA+EV	6	3
Pikm-1_Fobinder11:HF/Pikp-2:HA+EV	6	3
Pikm-1_Fobinder11:HF/Pikp-2:HA+EV	6	3
Pikm-1_Fobinder11:HF/Pikp-2:HA+EV	6	3
Pikm-1_Fobinder11:HF/Pikp-2:HA+EV	6	3
Pikm-1_Fobinder11:HF/Pikp-2:HA+Myc:FoSSP17	6	1
Pikm-1_Fobinder11:HF/Pikp-2:HA+Myc:FoSSP17	6	1
Pikm-1_Fobinder11:HF/Pikp-2:HA+Myc:FoSSP17	6	1
Pikm-1_Fobinder11:HF/Pikp-2:HA+Myc:FoSSP17	6	1
Pikm-1_Fobinder11:HF/Pikp-2:HA+Myc:FoSSP17	6	1
Pikm-1_Fobinder11:HF/Pikp-2:HA+Myc:FoSSP17	6	1
Pikm-1_Fobinder11:HF/Pikp-2:HA+Myc:FoSSP17	6	2
Pikm-1_Fobinder11:HF/Pikp-2:HA+Myc:FoSSP17	5	2
Pikm-1_Fobinder11:HF/Pikp-2:HA+Myc:FoSSP17	6	2
Pikm-1_Fobinder11:HF/Pikp-2:HA+Myc:FoSSP17	6	2
Pikm-1_Fobinder11:HF/Pikp-2:HA+Myc:FoSSP17	6	2
Pikm-1_Fobinder11:HF/Pikp-2:HA+Myc:FoSSP17	6	2
Pikm-1_Fobinder11:HF/Pikp-2:HA+Myc:FoSSP17	5	3
Pikm-1_Fobinder11:HF/Pikp-2:HA+Myc:FoSSP17	6	3
Pikm-1_Fobinder11:HF/Pikp-2:HA+Myc:FoSSP17	6	3
Pikm-1_Fobinder11:HF/Pikp-2:HA+Myc:FoSSP17	6	3
Pikm-1_Fobinder11:HF/Pikp-2:HA+Myc:FoSSP17	6	3
Pikm-1_Fobinder11:HF/Pikp-2:HA+Myc:FoSSP17	6	3
Pikm-1_Fobinder12:HF/Pikp-2:HA+EV	6	1
Pikm-1_Fobinder12:HF/Pikp-2:HA+EV	6	1
Pikm-1_Fobinder12:HF/Pikp-2:HA+EV	6	1
Pikm-1_Fobinder12:HF/Pikp-2:HA+EV	6	1
Pikm-1_Fobinder12:HF/Pikp-2:HA+EV	6	1
Pikm-1_Fobinder12:HF/Pikp-2:HA+EV	6	1
Pikm-1_Fobinder12:HF/Pikp-2:HA+EV	6	2
Pikm-1_Fobinder12:HF/Pikp-2:HA+EV	6	2
Pikm-1_Fobinder12:HF/Pikp-2:HA+EV	6	2
Pikm-1_Fobinder12:HF/Pikp-2:HA+EV	6	2
Pikm-1_Fobinder12:HF/Pikp-2:HA+EV	6	2
Pikm-1_Fobinder12:HF/Pikp-2:HA+EV	6	2
Pikm-1_Fobinder12:HF/Pikp-2:HA+EV	6	3
Pikm-1_Fobinder12:HF/Pikp-2:HA+EV	6	3
Pikm-1_Fobinder12:HF/Pikp-2:HA+EV	6	3
Pikm-1_Fobinder12:HF/Pikp-2:HA+EV	6	3
Pikm-1_Fobinder12:HF/Pikp-2:HA+EV	6	3
Pikm-1_Fobinder12:HF/Pikp-2:HA+EV	6	3
Pikm-1_Fobinder12:HF/Pikp-2:HA+Myc:FoSSP17	6	1
Pikm-1_Fobinder12:HF/Pikp-2:HA+Myc:FoSSP17	6	1
Pikm-1_Fobinder12:HF/Pikp-2:HA+Myc:FoSSP17	6	1
Pikm-1_Fobinder12:HF/Pikp-2:HA+Myc:FoSSP17	6	1
Pikm-1_Fobinder12:HF/Pikp-2:HA+Myc:FoSSP17	6	1
Pikm-1_Fobinder12:HF/Pikp-2:HA+Myc:FoSSP17	6	1
Pikm-1_Fobinder12:HF/Pikp-2:HA+Myc:FoSSP17	5	2
Pikm-1_Fobinder12:HF/Pikp-2:HA+Myc:FoSSP17	6	2
Pikm-1_Fobinder12:HF/Pikp-2:HA+Myc:FoSSP17	6	2
Pikm-1_Fobinder12:HF/Pikp-2:HA+Myc:FoSSP17	6	2
Pikm-1_Fobinder12:HF/Pikp-2:HA+Myc:FoSSP17	6	2
Pikm-1_Fobinder12:HF/Pikp-2:HA+Myc:FoSSP17	6	2
Pikm-1_Fobinder12:HF/Pikp-2:HA+Myc:FoSSP17	6	3
Pikm-1_Fobinder12:HF/Pikp-2:HA+Myc:FoSSP17	6	3
Pikm-1_Fobinder12:HF/Pikp-2:HA+Myc:FoSSP17	5	3
Pikm-1_Fobinder12:HF/Pikp-2:HA+Myc:FoSSP17	5	3
Pikm-1_Fobinder12:HF/Pikp-2:HA+Myc:FoSSP17	6	3
Pikm-1_Fobinder12:HF/Pikp-2:HA+Myc:FoSSP17	6	3

### Sheet: Figure 3C
Treatment	Score	Replicate
Pikm-1_Fobinder5:HF/Pikp-2:HA+EV	6	1
Pikm-1_Fobinder5:HF/Pikp-2:HA+EV	6	1
Pikm-1_Fobinder5:HF/Pikp-2:HA+EV	6	1
Pikm-1_Fobinder5:HF/Pikp-2:HA+EV	6	1
Pikm-1_Fobinder5:HF/Pikp-2:HA+EV	6	1
Pikm-1_Fobinder5:HF/Pikp-2:HA+EV	6	1
Pikm-1_Fobinder5:HF/Pikp-2:HA+EV	6	2
Pikm-1_Fobinder5:HF/Pikp-2:HA+EV	6	2
Pikm-1_Fobinder5:HF/Pikp-2:HA+EV	6	2
Pikm-1_Fobinder5:HF/Pikp-2:HA+EV	6	2
Pikm-1_Fobinder5:HF/Pikp-2:HA+EV	6	2
Pikm-1_Fobinder5:HF/Pikp-2:HA+EV	6	2
Pikm-1_Fobinder5:HF/Pikp-2:HA+EV	6	3
Pikm-1_Fobinder5:HF/Pikp-2:HA+EV	6	3
Pikm-1_Fobinder5:HF/Pikp-2:HA+EV	6	3
Pikm-1_Fobinder5:HF/Pikp-2:HA+EV	6	3
Pikm-1_Fobinder5:HF/Pikp-2:HA+EV	6	3
Pikm-1_Fobinder5:HF/Pikp-2:HA+EV	6	3
Pikm-1_Fobinder5:HF/Pikp-2:HA+Myc:FoSSP17	0	1
Pikm-1_Fobinder5:HF/Pikp-2:HA+Myc:FoSSP17	0	1
Pikm-1_Fobinder5:HF/Pikp-2:HA+Myc:FoSSP17	0	1
Pikm-1_Fobinder5:HF/Pikp-2:HA+Myc:FoSSP17	0	1
Pikm-1_Fobinder5:HF/Pikp-2:HA+Myc:FoSSP17	0	1
Pikm-1_Fobinder5:HF/Pikp-2:HA+Myc:FoSSP17	0	1
Pikm-1_Fobinder5:HF/Pikp-2:HA+Myc:FoSSP17	0	2
Pikm-1_Fobinder5:HF/Pikp-2:HA+Myc:FoSSP17	0	2
Pikm-1_Fobinder5:HF/Pikp-2:HA+Myc:FoSSP17	0	2
Pikm-1_Fobinder5:HF/Pikp-2:HA+Myc:FoSSP17	0	2
Pikm-1_Fobinder5:HF/Pikp-2:HA+Myc:FoSSP17	0	2
Pikm-1_Fobinder5:HF/Pikp-2:HA+Myc:FoSSP17	0	2
Pikm-1_Fobinder5:HF/Pikp-2:HA+Myc:FoSSP17	0	3
Pikm-1_Fobinder5:HF/Pikp-2:HA+Myc:FoSSP17	0	3
Pikm-1_Fobinder5:HF/Pikp-2:HA+Myc:FoSSP17	0	3
Pikm-1_Fobinder5:HF/Pikp-2:HA+Myc:FoSSP17	0	3
Pikm-1_Fobinder5:HF/Pikp-2:HA+Myc:FoSSP17	0	3
Pikm-1_Fobinder5:HF/Pikp-2:HA+Myc:FoSSP17	0	3
Pikm-1_Fobinder5:HF/Pikp-2:HA+Myc:AVR-PikD	6	1
Pikm-1_Fobinder5:HF/Pikp-2:HA+Myc:AVR-PikD	6	1
Pikm-1_Fobinder5:HF/Pikp-2:HA+Myc:AVR-PikD	6	1
Pikm-1_Fobinder5:HF/Pikp-2:HA+Myc:AVR-PikD	6	1
Pikm-1_Fobinder5:HF/Pikp-2:HA+Myc:AVR-PikD	6	1
Pikm-1_Fobinder5:HF/Pikp-2:HA+Myc:AVR-PikD	6	1
Pikm-1_Fobinder5:HF/Pikp-2:HA+Myc:AVR-PikD	6	2
Pikm-1_Fobinder5:HF/Pikp-2:HA+Myc:AVR-PikD	6	2
Pikm-1_Fobinder5:HF/Pikp-2:HA+Myc:AVR-PikD	6	2
Pikm-1_Fobinder5:HF/Pikp-2:HA+Myc:AVR-PikD	6	2
Pikm-1_Fobinder5:HF/Pikp-2:HA+Myc:AVR-PikD	6	2
Pikm-1_Fobinder5:HF/Pikp-2:HA+Myc:AVR-PikD	6	2
Pikm-1_Fobinder5:HF/Pikp-2:HA+Myc:AVR-PikD	6	3
Pikm-1_Fobinder5:HF/Pikp-2:HA+Myc:AVR-PikD	6	3
Pikm-1_Fobinder5:HF/Pikp-2:HA+Myc:AVR-PikD	6	3
Pikm-1_Fobinder5:HF/Pikp-2:HA+Myc:AVR-PikD	6	3
Pikm-1_Fobinder5:HF/Pikp-2:HA+Myc:AVR-PikD	6	3
Pikm-1_Fobinder5:HF/Pikp-2:HA+Myc:AVR-PikD	6	3
Pikm-1_Fobinder5:HF/Pikp-2:HA+PWL2:Myc	6	1
Pikm-1_Fobinder5:HF/Pikp-2:HA+PWL2:Myc	6	1
Pikm-1_Fobinder5:HF/Pikp-2:HA+PWL2:Myc	6	1
Pikm-1_Fobinder5:HF/Pikp-2:HA+PWL2:Myc	6	1
Pikm-1_Fobinder5:HF/Pikp-2:HA+PWL2:Myc	6	1
Pikm-1_Fobinder5:HF/Pikp-2:HA+PWL2:Myc	6	1
Pikm-1_Fobinder5:HF/Pikp-2:HA+PWL2:Myc	6	2
Pikm-1_Fobinder5:HF/Pikp-2:HA+PWL2:Myc	6	2
Pikm-1_Fobinder5:HF/Pikp-2:HA+PWL2:Myc	6	2
Pikm-1_Fobinder5:HF/Pikp-2:HA+PWL2:Myc	6	2
Pikm-1_Fobinder5:HF/Pikp-2:HA+PWL2:Myc	6	2
Pikm-1_Fobinder5:HF/Pikp-2:HA+PWL2:Myc	6	2
Pikm-1_Fobinder5:HF/Pikp-2:HA+PWL2:Myc	6	3
Pikm-1_Fobinder5:HF/Pikp-2:HA+PWL2:Myc	6	3
Pikm-1_Fobinder5:HF/Pikp-2:HA+PWL2:Myc	6	3
Pikm-1_Fobinder5:HF/Pikp-2:HA+PWL2:Myc	6	3
Pikm-1_Fobinder5:HF/Pikp-2:HA+PWL2:Myc	6	3
Pikm-1_Fobinder5:HF/Pikp-2:HA+PWL2:Myc	6	3
Pikm-1_Fobinder6:HF/Pikp-2:HA+EV	5	1
Pikm-1_Fobinder6:HF/Pikp-2:HA+EV	5	1
Pikm-1_Fobinder6:HF/Pikp-2:HA+EV	5	1
Pikm-1_Fobinder6:HF/Pikp-2:HA+EV	5	1
Pikm-1_Fobinder6:HF/Pikp-2:HA+EV	5	1
Pikm-1_Fobinder6:HF/Pikp-2:HA+EV	5	1
Pikm-1_Fobinder6:HF/Pikp-2:HA+EV	6	2
Pikm-1_Fobinder6:HF/Pikp-2:HA+EV	6	2
Pikm-1_Fobinder6:HF/Pikp-2:HA+EV	6	2
Pikm-1_Fobinder6:HF/Pikp-2:HA+EV	6	2
Pikm-1_Fobinder6:HF/Pikp-2:HA+EV	5	2
Pikm-1_Fobinder6:HF/Pikp-2:HA+EV	6	2
Pikm-1_Fobinder6:HF/Pikp-2:HA+EV	5	3
Pikm-1_Fobinder6:HF/Pikp-2:HA+EV	5	3
Pikm-1_Fobinder6:HF/Pikp-2:HA+EV	5	3
Pikm-1_Fobinder6:HF/Pikp-2:HA+EV	4	3
Pikm-1_Fobinder6:HF/Pikp-2:HA+EV	6	3
Pikm-1_Fobinder6:HF/Pikp-2:HA+EV	5	3
Pikm-1_Fobinder6:HF/Pikp-2:HA+Myc:FoSSP17	0	1
Pikm-1_Fobinder6:HF/Pikp-2:HA+Myc:FoSSP17	0	1
Pikm-1_Fobinder6:HF/Pikp-2:HA+Myc:FoSSP17	0	1
Pikm-1_Fobinder6:HF/Pikp-2:HA+Myc:FoSSP17	0	1
Pikm-1_Fobinder6:HF/Pikp-2:HA+Myc:FoSSP17	0	1
Pikm-1_Fobinder6:HF/Pikp-2:HA+Myc:FoSSP17	0	1
Pikm-1_Fobinder6:HF/Pikp-2:HA+Myc:FoSSP17	0	2
Pikm-1_Fobinder6:HF/Pikp-2:HA+Myc:FoSSP17	0	2
Pikm-1_Fobinder6:HF/Pikp-2:HA+Myc:FoSSP17	0	2
Pikm-1_Fobinder6:HF/Pikp-2:HA+Myc:FoSSP17	0	2
Pikm-1_Fobinder6:HF/Pikp-2:HA+Myc:FoSSP17	0	2
Pikm-1_Fobinder6:HF/Pikp-2:HA+Myc:FoSSP17	0	2
Pikm-1_Fobinder6:HF/Pikp-2:HA+Myc:FoSSP17	0	3
Pikm-1_Fobinder6:HF/Pikp-2:HA+Myc:FoSSP17	0	3
Pikm-1_Fobinder6:HF/Pikp-2:HA+Myc:FoSSP17	0	3
Pikm-1_Fobinder6:HF/Pikp-2:HA+Myc:FoSSP17	0	3
Pikm-1_Fobinder6:HF/Pikp-2:HA+Myc:FoSSP17	0	3
Pikm-1_Fobinder6:HF/Pikp-2:HA+Myc:FoSSP17	0	3
Pikm-1_Fobinder6:HF/Pikp-2:HA+Myc:AVR-PikD	5	1
Pikm-1_Fobinder6:HF/Pikp-2:HA+Myc:AVR-PikD	6	1
Pikm-1_Fobinder6:HF/Pikp-2:HA+Myc:AVR-PikD	6	1
Pikm-1_Fobinder6:HF/Pikp-2:HA+Myc:AVR-PikD	5	1
Pikm-1_Fobinder6:HF/Pikp-2:HA+Myc:AVR-PikD	6	1
Pikm-1_Fobinder6:HF/Pikp-2:HA+Myc:AVR-PikD	6	1
Pikm-1_Fobinder6:HF/Pikp-2:HA+Myc:AVR-PikD	6	2
Pikm-1_Fobinder6:HF/Pikp-2:HA+Myc:AVR-PikD	6	2
Pikm-1_Fobinder6:HF/Pikp-2:HA+Myc:AVR-PikD	6	2
Pikm-1_Fobinder6:HF/Pikp-2:HA+Myc:AVR-PikD	5	2
Pikm-1_Fobinder6:HF/Pikp-2:HA+Myc:AVR-PikD	5	2
Pikm-1_Fobinder6:HF/Pikp-2:HA+Myc:AVR-PikD	6	2
Pikm-1_Fobinder6:HF/Pikp-2:HA+Myc:AVR-PikD	6	3
Pikm-1_Fobinder6:HF/Pikp-2:HA+Myc:AVR-PikD	6	3
Pikm-1_Fobinder6:HF/Pikp-2:HA+Myc:AVR-PikD	5	3
Pikm-1_Fobinder6:HF/Pikp-2:HA+Myc:AVR-PikD	6	3
Pikm-1_Fobinder6:HF/Pikp-2:HA+Myc:AVR-PikD	5	3
Pikm-1_Fobinder6:HF/Pikp-2:HA+Myc:AVR-PikD	6	3
Pikm-1_Fobinder6:HF/Pikp-2:HA+PWL2:Myc	6	1
Pikm-1_Fobinder6:HF/Pikp-2:HA+PWL2:Myc	6	1
Pikm-1_Fobinder6:HF/Pikp-2:HA+PWL2:Myc	5	1
Pikm-1_Fobinder6:HF/Pikp-2:HA+PWL2:Myc	6	1
Pikm-1_Fobinder6:HF/Pikp-2:HA+PWL2:Myc	6	1
Pikm-1_Fobinder6:HF/Pikp-2:HA+PWL2:Myc	5	1
Pikm-1_Fobinder6:HF/Pikp-2:HA+PWL2:Myc	6	2
Pikm-1_Fobinder6:HF/Pikp-2:HA+PWL2:Myc	6	2
Pikm-1_Fobinder6:HF/Pikp-2:HA+PWL2:Myc	5	2
Pikm-1_Fobinder6:HF/Pikp-2:HA+PWL2:Myc	4	2
Pikm-1_Fobinder6:HF/Pikp-2:HA+PWL2:Myc	6	2
Pikm-1_Fobinder6:HF/Pikp-2:HA+PWL2:Myc	6	2
Pikm-1_Fobinder6:HF/Pikp-2:HA+PWL2:Myc	6	3
Pikm-1_Fobinder6:HF/Pikp-2:HA+PWL2:Myc	5	3
Pikm-1_Fobinder6:HF/Pikp-2:HA+PWL2:Myc	5	3
Pikm-1_Fobinder6:HF/Pikp-2:HA+PWL2:Myc	6	3
Pikm-1_Fobinder6:HF/Pikp-2:HA+PWL2:Myc	5	3
Pikm-1_Fobinder6:HF/Pikp-2:HA+PWL2:Myc	5	3
Pikm-1_Fobinder7:HF/Pikp-2:HA+EV	4	1
Pikm-1_Fobinder7:HF/Pikp-2:HA+EV	3	1
Pikm-1_Fobinder7:HF/Pikp-2:HA+EV	3	1
Pikm-1_Fobinder7:HF/Pikp-2:HA+EV	4	1
Pikm-1_Fobinder7:HF/Pikp-2:HA+EV	3	1
Pikm-1_Fobinder7:HF/Pikp-2:HA+EV	3	1
Pikm-1_Fobinder7:HF/Pikp-2:HA+EV	4	2
Pikm-1_Fobinder7:HF/Pikp-2:HA+EV	3	2
Pikm-1_Fobinder7:HF/Pikp-2:HA+EV	3	2
Pikm-1_Fobinder7:HF/Pikp-2:HA+EV	3	2
Pikm-1_Fobinder7:HF/Pikp-2:HA+EV	3	2
Pikm-1_Fobinder7:HF/Pikp-2:HA+EV	3	2
Pikm-1_Fobinder7:HF/Pikp-2:HA+EV	3	3
Pikm-1_Fobinder7:HF/Pikp-2:HA+EV	3	3
Pikm-1_Fobinder7:HF/Pikp-2:HA+EV	4	3
Pikm-1_Fobinder7:HF/Pikp-2:HA+EV	3	3
Pikm-1_Fobinder7:HF/Pikp-2:HA+EV	3	3
Pikm-1_Fobinder7:HF/Pikp-2:HA+EV	3	3
Pikm-1_Fobinder7:HF/Pikp-2:HA+Myc:FoSSP17	1	1
Pikm-1_Fobinder7:HF/Pikp-2:HA+Myc:FoSSP17	0	1
Pikm-1_Fobinder7:HF/Pikp-2:HA+Myc:FoSSP17	1	1
Pikm-1_Fobinder7:HF/Pikp-2:HA+Myc:FoSSP17	0	1
Pikm-1_Fobinder7:HF/Pikp-2:HA+Myc:FoSSP17	0	1
Pikm-1_Fobinder7:HF/Pikp-2:HA+Myc:FoSSP17	0	1
Pikm-1_Fobinder7:HF/Pikp-2:HA+Myc:FoSSP17	1	2
Pikm-1_Fobinder7:HF/Pikp-2:HA+Myc:FoSSP17	1	2
Pikm-1_Fobinder7:HF/Pikp-2:HA+Myc:FoSSP17	1	2
Pikm-1_Fobinder7:HF/Pikp-2:HA+Myc:FoSSP17	0	2
Pikm-1_Fobinder7:HF/Pikp-2:HA+Myc:FoSSP17	0	2
Pikm-1_Fobinder7:HF/Pikp-2:HA+Myc:FoSSP17	0	2
Pikm-1_Fobinder7:HF/Pikp-2:HA+Myc:FoSSP17	1	3
Pikm-1_Fobinder7:HF/Pikp-2:HA+Myc:FoSSP17	1	3
Pikm-1_Fobinder7:HF/Pikp-2:HA+Myc:FoSSP17	0	3
Pikm-1_Fobinder7:HF/Pikp-2:HA+Myc:FoSSP17	0	3
Pikm-1_Fobinder7:HF/Pikp-2:HA+Myc:FoSSP17	0	3
Pikm-1_Fobinder7:HF/Pikp-2:HA+Myc:FoSSP17	0	3
Pikm-1_Fobinder7:HF/Pikp-2:HA+Myc:AVR-PikD	4	1
Pikm-1_Fobinder7:HF/Pikp-2:HA+Myc:AVR-PikD	3	1
Pikm-1_Fobinder7:HF/Pikp-2:HA+Myc:AVR-PikD	3	1
Pikm-1_Fobinder7:HF/Pikp-2:HA+Myc:AVR-PikD	4	1
Pikm-1_Fobinder7:HF/Pikp-2:HA+Myc:AVR-PikD	3	1
Pikm-1_Fobinder7:HF/Pikp-2:HA+Myc:AVR-PikD	4	1
Pikm-1_Fobinder7:HF/Pikp-2:HA+Myc:AVR-PikD	4	2
Pikm-1_Fobinder7:HF/Pikp-2:HA+Myc:AVR-PikD	3	2
Pikm-1_Fobinder7:HF/Pikp-2:HA+Myc:AVR-PikD	3	2
Pikm-1_Fobinder7:HF/Pikp-2:HA+Myc:AVR-PikD	4	2
Pikm-1_Fobinder7:HF/Pikp-2:HA+Myc:AVR-PikD	3	2
Pikm-1_Fobinder7:HF/Pikp-2:HA+Myc:AVR-PikD	5	2
Pikm-1_Fobinder7:HF/Pikp-2:HA+Myc:AVR-PikD	3	3
Pikm-1_Fobinder7:HF/Pikp-2:HA+Myc:AVR-PikD	3	3
Pikm-1_Fobinder7:HF/Pikp-2:HA+Myc:AVR-PikD	4	3
Pikm-1_Fobinder7:HF/Pikp-2:HA+Myc:AVR-PikD	3	3
Pikm-1_Fobinder7:HF/Pikp-2:HA+Myc:AVR-PikD	3	3
Pikm-1_Fobinder7:HF/Pikp-2:HA+Myc:AVR-PikD	3	3
Pikm-1_Fobinder7:HF/Pikp-2:HA+PWL2:Myc	4	1
Pikm-1_Fobinder7:HF/Pikp-2:HA+PWL2:Myc	4	1
Pikm-1_Fobinder7:HF/Pikp-2:HA+PWL2:Myc	4	1
Pikm-1_Fobinder7:HF/Pikp-2:HA+PWL2:Myc	3	1
Pikm-1_Fobinder7:HF/Pikp-2:HA+PWL2:Myc	3	1
Pikm-1_Fobinder7:HF/Pikp-2:HA+PWL2:Myc	4	1
Pikm-1_Fobinder7:HF/Pikp-2:HA+PWL2:Myc	4	2
Pikm-1_Fobinder7:HF/Pikp-2:HA+PWL2:Myc	4	2
Pikm-1_Fobinder7:HF/Pikp-2:HA+PWL2:Myc	3	2
Pikm-1_Fobinder7:HF/Pikp-2:HA+PWL2:Myc	3	2
Pikm-1_Fobinder7:HF/Pikp-2:HA+PWL2:Myc	3	2
Pikm-1_Fobinder7:HF/Pikp-2:HA+PWL2:Myc	5	2
Pikm-1_Fobinder7:HF/Pikp-2:HA+PWL2:Myc	3	3
Pikm-1_Fobinder7:HF/Pikp-2:HA+PWL2:Myc	3	3
Pikm-1_Fobinder7:HF/Pikp-2:HA+PWL2:Myc	4	3
Pikm-1_Fobinder7:HF/Pikp-2:HA+PWL2:Myc	3	3
Pikm-1_Fobinder7:HF/Pikp-2:HA+PWL2:Myc	3	3
Pikm-1_Fobinder7:HF/Pikp-2:HA+PWL2:Myc	3	3
Pikm-1_Fobinder8:HF/Pikp-2:HA+EV	6	1
Pikm-1_Fobinder8:HF/Pikp-2:HA+EV	3	1
Pikm-1_Fobinder8:HF/Pikp-2:HA+EV	5	1
Pikm-1_Fobinder8:HF/Pikp-2:HA+EV	6	1
Pikm-1_Fobinder8:HF/Pikp-2:HA+EV	5	1
Pikm-1_Fobinder8:HF/Pikp-2:HA+EV	6	1
Pikm-1_Fobinder8:HF/Pikp-2:HA+EV	6	2
Pikm-1_Fobinder8:HF/Pikp-2:HA+EV	6	2
Pikm-1_Fobinder8:HF/Pikp-2:HA+EV	6	2
Pikm-1_Fobinder8:HF/Pikp-2:HA+EV	6	2
Pikm-1_Fobinder8:HF/Pikp-2:HA+EV	6	2
Pikm-1_Fobinder8:HF/Pikp-2:HA+EV	5	2
Pikm-1_Fobinder8:HF/Pikp-2:HA+EV	5	3
Pikm-1_Fobinder8:HF/Pikp-2:HA+EV	6	3
Pikm-1_Fobinder8:HF/Pikp-2:HA+EV	5	3
Pikm-1_Fobinder8:HF/Pikp-2:HA+EV	6	3
Pikm-1_Fobinder8:HF/Pikp-2:HA+EV	5	3
Pikm-1_Fobinder8:HF/Pikp-2:HA+EV	5	3
Pikm-1_Fobinder8:HF/Pikp-2:HA+Myc:FoSSP17	1	1
Pikm-1_Fobinder8:HF/Pikp-2:HA+Myc:FoSSP17	1	1
Pikm-1_Fobinder8:HF/Pikp-2:HA+Myc:FoSSP17	1	1
Pikm-1_Fobinder8:HF/Pikp-2:HA+Myc:FoSSP17	0	1
Pikm-1_Fobinder8:HF/Pikp-2:HA+Myc:FoSSP17	0	1
Pikm-1_Fobinder8:HF/Pikp-2:HA+Myc:FoSSP17	0	1
Pikm-1_Fobinder8:HF/Pikp-2:HA+Myc:FoSSP17	0	2
Pikm-1_Fobinder8:HF/Pikp-2:HA+Myc:FoSSP17	0	2
Pikm-1_Fobinder8:HF/Pikp-2:HA+Myc:FoSSP17	1	2
Pikm-1_Fobinder8:HF/Pikp-2:HA+Myc:FoSSP17	0	2
Pikm-1_Fobinder8:HF/Pikp-2:HA+Myc:FoSSP17	0	2
Pikm-1_Fobinder8:HF/Pikp-2:HA+Myc:FoSSP17	0	2
Pikm-1_Fobinder8:HF/Pikp-2:HA+Myc:FoSSP17	0	3
Pikm-1_Fobinder8:HF/Pikp-2:HA+Myc:FoSSP17	1	3
Pikm-1_Fobinder8:HF/Pikp-2:HA+Myc:FoSSP17	1	3
Pikm-1_Fobinder8:HF/Pikp-2:HA+Myc:FoSSP17	0	3
Pikm-1_Fobinder8:HF/Pikp-2:HA+Myc:FoSSP17	0	3
Pikm-1_Fobinder8:HF/Pikp-2:HA+Myc:FoSSP17	0	3
Pikm-1_Fobinder8:HF/Pikp-2:HA+Myc:AVR-PikD	6	1
Pikm-1_Fobinder8:HF/Pikp-2:HA+Myc:AVR-PikD	5	1
Pikm-1_Fobinder8:HF/Pikp-2:HA+Myc:AVR-PikD	6	1
Pikm-1_Fobinder8:HF/Pikp-2:HA+Myc:AVR-PikD	6	1
Pikm-1_Fobinder8:HF/Pikp-2:HA+Myc:AVR-PikD	6	1
Pikm-1_Fobinder8:HF/Pikp-2:HA+Myc:AVR-PikD	5	1
Pikm-1_Fobinder8:HF/Pikp-2:HA+Myc:AVR-PikD	6	2
Pikm-1_Fobinder8:HF/Pikp-2:HA+Myc:AVR-PikD	6	2
Pikm-1_Fobinder8:HF/Pikp-2:HA+Myc:AVR-PikD	6	2
Pikm-1_Fobinder8:HF/Pikp-2:HA+Myc:AVR-PikD	6	2
Pikm-1_Fobinder8:HF/Pikp-2:HA+Myc:AVR-PikD	6	2
Pikm-1_Fobinder8:HF/Pikp-2:HA+Myc:AVR-PikD	6	2
Pikm-1_Fobinder8:HF/Pikp-2:HA+Myc:AVR-PikD	6	3
Pikm-1_Fobinder8:HF/Pikp-2:HA+Myc:AVR-PikD	6	3
Pikm-1_Fobinder8:HF/Pikp-2:HA+Myc:AVR-PikD	5	3
Pikm-1_Fobinder8:HF/Pikp-2:HA+Myc:AVR-PikD	6	3
Pikm-1_Fobinder8:HF/Pikp-2:HA+Myc:AVR-PikD	6	3
Pikm-1_Fobinder8:HF/Pikp-2:HA+Myc:AVR-PikD	5	3
Pikm-1_Fobinder8:HF/Pikp-2:HA+PWL2:Myc	5	1
Pikm-1_Fobinder8:HF/Pikp-2:HA+PWL2:Myc	6	1
Pikm-1_Fobinder8:HF/Pikp-2:HA+PWL2:Myc	4	1
Pikm-1_Fobinder8:HF/Pikp-2:HA+PWL2:Myc	6	1
Pikm-1_Fobinder8:HF/Pikp-2:HA+PWL2:Myc	6	1
Pikm-1_Fobinder8:HF/Pikp-2:HA+PWL2:Myc	6	1
Pikm-1_Fobinder8:HF/Pikp-2:HA+PWL2:Myc	6	2
Pikm-1_Fobinder8:HF/Pikp-2:HA+PWL2:Myc	6	2
Pikm-1_Fobinder8:HF/Pikp-2:HA+PWL2:Myc	6	2
Pikm-1_Fobinder8:HF/Pikp-2:HA+PWL2:Myc	6	2
Pikm-1_Fobinder8:HF/Pikp-2:HA+PWL2:Myc	6	2
Pikm-1_Fobinder8:HF/Pikp-2:HA+PWL2:Myc	6	2
Pikm-1_Fobinder8:HF/Pikp-2:HA+PWL2:Myc	6	3
Pikm-1_Fobinder8:HF/Pikp-2:HA+PWL2:Myc	6	3
Pikm-1_Fobinder8:HF/Pikp-2:HA+PWL2:Myc	5	3
Pikm-1_Fobinder8:HF/Pikp-2:HA+PWL2:Myc	6	3
Pikm-1_Fobinder8:HF/Pikp-2:HA+PWL2:Myc	5	3
Pikm-1_Fobinder8:HF/Pikp-2:HA+PWL2:Myc	5	3
Pi1-5C:HF+EV	0	1
Pi1-5C:HF+EV	0	1
Pi1-5C:HF+EV	0	1
Pi1-5C:HF+EV	0	1
Pi1-5C:HF+EV	0	1
Pi1-5C:HF+EV	0	1
Pi1-5C:HF+EV	0	2
Pi1-5C:HF+EV	0	2
Pi1-5C:HF+EV	0	2
Pi1-5C:HF+EV	0	2
Pi1-5C:HF+EV	0	2
Pi1-5C:HF+EV	0	2
Pi1-5C:HF+EV	0	3
Pi1-5C:HF+EV	0	3
Pi1-5C:HF+EV	1	3
Pi1-5C:HF+EV	0	3
Pi1-5C:HF+EV	0	3
Pi1-5C:HF+EV	0	3
Pi1-6C:HA+EV	0	1
Pi1-6C:HA+EV	0	1
Pi1-6C:HA+EV	0	1
Pi1-6C:HA+EV	0	1
Pi1-6C:HA+EV	0	1
Pi1-6C:HA+EV	0	1
Pi1-6C:HA+EV	0	2
Pi1-6C:HA+EV	0	2
Pi1-6C:HA+EV	0	2
Pi1-6C:HA+EV	0	2
Pi1-6C:HA+EV	0	2
Pi1-6C:HA+EV	0	2
Pi1-6C:HA+EV	0	3
Pi1-6C:HA+EV	0	3
Pi1-6C:HA+EV	1	3
Pi1-6C:HA+EV	0	3
Pi1-6C:HA+EV	0	3
Pi1-6C:HA+EV	0	3
Pi1-5C:HF+Pi1-6C:HA+EV	4	1
Pi1-5C:HF+Pi1-6C:HA+EV	4	1
Pi1-5C:HF+Pi1-6C:HA+EV	5	1
Pi1-5C:HF+Pi1-6C:HA+EV	5	1
Pi1-5C:HF+Pi1-6C:HA+EV	5	1
Pi1-5C:HF+Pi1-6C:HA+EV	3	1
Pi1-5C:HF+Pi1-6C:HA+EV	6	2
Pi1-5C:HF+Pi1-6C:HA+EV	5	2
Pi1-5C:HF+Pi1-6C:HA+EV	4	2
Pi1-5C:HF+Pi1-6C:HA+EV	5	2
Pi1-5C:HF+Pi1-6C:HA+EV	4	2
Pi1-5C:HF+Pi1-6C:HA+EV	4	2
Pi1-5C:HF+Pi1-6C:HA+EV	3	3
Pi1-5C:HF+Pi1-6C:HA+EV	3	3
Pi1-5C:HF+Pi1-6C:HA+EV	4	3
Pi1-5C:HF+Pi1-6C:HA+EV	3	3
Pi1-5C:HF+Pi1-6C:HA+EV	3	3
Pi1-5C:HF+Pi1-6C:HA+EV	3	3
Pi1-5C:HF+Pi1-6C:HA+Myc:FoSSP17	4	1
Pi1-5C:HF+Pi1-6C:HA+Myc:FoSSP17	4	1
Pi1-5C:HF+Pi1-6C:HA+Myc:FoSSP17	5	1
Pi1-5C:HF+Pi1-6C:HA+Myc:FoSSP17	5	1
Pi1-5C:HF+Pi1-6C:HA+Myc:FoSSP17	5	1
Pi1-5C:HF+Pi1-6C:HA+Myc:FoSSP17	4	1
Pi1-5C:HF+Pi1-6C:HA+Myc:FoSSP17	4	2
Pi1-5C:HF+Pi1-6C:HA+Myc:FoSSP17	5	2
Pi1-5C:HF+Pi1-6C:HA+Myc:FoSSP17	5	2
Pi1-5C:HF+Pi1-6C:HA+Myc:FoSSP17	5	2
Pi1-5C:HF+Pi1-6C:HA+Myc:FoSSP17	3	2
Pi1-5C:HF+Pi1-6C:HA+Myc:FoSSP17	4	2
Pi1-5C:HF+Pi1-6C:HA+Myc:FoSSP17	4	3
Pi1-5C:HF+Pi1-6C:HA+Myc:FoSSP17	3	3
Pi1-5C:HF+Pi1-6C:HA+Myc:FoSSP17	4	3
Pi1-5C:HF+Pi1-6C:HA+Myc:FoSSP17	4	3
Pi1-5C:HF+Pi1-6C:HA+Myc:FoSSP17	3	3
Pi1-5C:HF+Pi1-6C:HA+Myc:FoSSP17	3	3
